# Serotonergic Psychedelics LSD & Psilocybin Increase the Fractal Dimension of Cortical Brain Activity in Spatial and Temporal Domains

**DOI:** 10.1101/517847

**Authors:** TF Varley, R Carhart-Harris, Leor Roseman, David K Menon, EA Stamatakis

**Affiliations:** Division of Anaesthesia, School of Clinical Medicine, University of Cambridge, UK; Department of Clinical Neurosciences, School of Clinical Medicine, University of Cambridge, UK; Centre for Neuropsychopharmacology, Department of Medicine, Imperial College London, London, UK; Computational, Cognitive and Clinical Neuroscience Laboratory, Department of Medicine, Imperial College London, London, UK; Department of Psychological & Brain Sciences, Indiana University, Bloomington, IN, USA

**Keywords:** Complexity, Consciousness, Criticality, Entropy, fMRI, Fractal, LSD, Networks, Psilocybin, Psychedelic

## Abstract

Psychedelic drugs, such as psilocybin and LSD, represent unique tools for researchers investigating the neural origins of consciousness. Currently, the most compelling theories of how psychedelics exert their effects is by increasing the complexity of brain activity and moving the system towards a critical point between order and disorder, creating more dynamic and complex patterns of neural activity. While the concept of criticality is of central importance to this theory, few of the published studies on psychedelics investigate it directly, testing instead related measures such as algorithmic complexity or Shannon entropy. We propose using the fractal dimension of functional activity in the brain as a measure of complexity since findings from physics suggest that as a system organizes towards criticality, it tends to take on a fractal structure. We tested two different measures of fractal dimension, one spatial and one temporal, using fMRI data from volunteers under the influence of both LSD and psilocybin. The first was the fractal dimension of cortical functional connectivity networks and the second was the fractal dimension of BOLD time-series. We were able to show that both psychedelic drugs significantly increased the fractal dimension of functional connectivity networks, and that LSD significantly increased the fractal dimension of BOLD signals, with psilocybin showing a non-significant trend in the same direction. With both LSD and psilocybin, we were able to localize changes in the fractal dimension of BOLD signals to brain areas assigned to the dorsal-attentional network. These results show that psychedelic drugs increase the fractal character of activity in the brain and we see this as an indicator that the changes in consciousness triggered by psychedelics are associated with evolution towards a critical zone.

**Author Summary:** The unique state of consciousness produced by psychedelic drugs like LSD and psilocybin (the active component in magic mushrooms) are potentially useful tools for discovering how specific changes in the brain are related to differences in perception and thought patterns. Past research into the neuroscience of psychedelics has led to the proposal of a general theory of brain function and consciousness: the Entropic Brain Hypothesis proposes that consciousness emerges when the brain is sitting near a critical tipping point between order and chaos and that the mind-expanding elements of the psychedelic experience are caused by the brain moving closer to that critical transition point. Physicists have discovered that near this critical point, many different kinds of systems, from magnets to ecosystems, take on a distinct, fractal structure. Here, we used two measures of fractal-quality of brain activity, as seen in fMRI, to test whether the activity of the brain on psychedelics is more fractal than normal. We found evidence that this is the case and interpret that as supporting the theory that, psychedelic drugs are move the brain towards a more critical state.
