## Supplemental data 1, LSD fractal dimensions for "Serotonergic Psychedelics LSD & Psilocybin Increase the Fractal Dimension of Cortical Brain Activity in Spatial and Temporal Domains"

Subject	LSDNet	PCBNet	LSDHig	PCBHig
1	3.3979077134	2.9651273704	0.9036986209	0.8922830759
2	3.3913521724	2.2977508196	0.9178555392	0.8986301118
3	3.3576032817	2.9512143268	0.9065759938	0.8861179367
4	3.5355634764	2.9897103553	0.9099987577	0.9105724799
5	3.5477828072	2.6295601819	0.9081190919	0.9092161287
6	3.5550311558	3.3674065249	0.9240243063	0.9090333594
7	3.0238798495	2.4883545825	0.9128686717	0.8982423523
8	3.0265678869	3.2493251224	0.9098355529	0.8955512426
9	3.4047409848	2.9882340938	0.906945811	0.9044156
10	3.3860108033	2.9484308421	0.906945811	0.9044156
11	3.391676284	2.9878749365	0.906945811	0.9044156
12	3.4073343727	2.8242558477	0.906945811	0.9044156
13	3.3972214326	2.9701673711	0.906945811	0.9044156
14	3.3973751395	3.4751428243	0.906945811	0.9044156
15	3.3936057602	2.9522331228	0.906945811	0.9044156
