## Supplemental data 2, psilocybin fractal dimensions for "Serotonergic Psychedelics LSD & Psilocybin Increase the Fractal Dimension of Cortical Brain Activity in Spatial and Temporal Domains"

Subject	PsiloNet	ContNet	PsiloHig	ContHig
1	3.5548929593	3.5579022963	1.0436567585	1.0304284331
2	3.5490776784	3.5471850173	1.0351236617	1.0302333875
3	3.4000084156	3.4110652289	1.0112327028	1.0169662203
4	3.5105262831	3.4929083285	1.058327952	1.0134597095
5	3.5357178486	3.5288452346	1.0259220753	1.0413155035
6	3.5089608459	2.6330120455	1.0069260406	1.0333739224
7	3.5483934631	2.5509506682	1.0317701175	1.0138175332
8	3.4967262426	3.3622070672	1.0381813935	1.0246287594
9	3.5805031736	3.406609989	1.0133975031	1.0212432179
